# Cockayne syndrome patient iPSC-derived brain organoids and neurospheres show early transcriptional dysregulation of biological processes associated with brain development and metabolism

**DOI:** 10.1101/2023.10.17.562706

**Authors:** Leon-Phillip Szepanowski, Wasco Wruck, Julia Kapr, Andrea Rossi, Ellen Fritsche, Jean Krutmann, James Adjaye

## Abstract

Cockayne syndrome is a rare hereditary autosomal recessive disorder characterized by diverse neurological afflictions. However, little is known about the cerebral development in CS patients.

We generated neurospheres and cerebral organoids utilizing Cockayne Syndrome B Protein (CSB) deficient induced pluripotent stem cells derived from two patients with distinct severity levels of CS and healthy controls. The transcriptome of both developmental timepoints was explored using RNA-Seq and bioinformatic analysis to identify dysregulated biological processes common to both CS patients in comparison to control. CSB-deficient neurospheres displayed upregulation of VEGFA-VEGFR2 signaling pathway, Vesicle-Mediated transport and head development. CSB-deficient cerebral organoids exhibited downregulation of brain development, neuron projection development and synaptic signalling. We further identified upregulation of Steroid Biosynthesis as common to both timepoints, in particular upregulation of the Cholesterol Biosynthesis branch.

Our results provide insights into the neurodevelopmental dysregulation in CS patients and strengthen the theory, that CS is not only a neurodegenerative, but also a neurodevelopmental disorder.
