## Supplementary Table 1 for "Cockayne syndrome patient iPSC-derived brain organoids and neurospheres show early transcriptional dysregulation of biological processes associated with brain development and metabolism"

### Sheet: Primer
	Gene	Sequenz FWD	Sequenz REV
	MDM2	AAACTGGGGAGTCTTGAGGG	TGCACATTTGCCTGCTCCTC
	SESN2	ACAAGTGTTGTGGCCTTCCTGAAC	ATGGGTGAATGGCAAGTAGGAGGT
	WRN	GCATGTGTTCGGAAGAGTGTTT	TGACATGGAAGAAACGTGGAA
	HMGCR	CATCTGAAGGGTTCGCAGTG	TGACCTGGACTGGAAACGG
	SQLE	GCCTGCCTTTCATTGGCTTC	TTCCTTTTCTGCGCCTCCTG
	DHCR7	GCGCCAGAGACTGCAAATTC	ACTTCCCGATCCGAGGGTTA
	MSMO1	TCATCATGAGTTTCAGGCTCCA	AATGGTCACCCATGCCCAAA
	MAGEA4	CCAAGGAGAAGATCTGCCTGT	CAGGGACCAGAGGAGAGGAG
	TMEM132C	CCCTTTACCCCAACGCAGAA	GTGCTGAATACAGCCTCCTGTT
	ZNF558	CGGGATAAAGGAGGAGCGTC	GAAGGTTACCAAGCCCCGTA
	TRIM4	AAAGCGATTCCAAGTGGCTGTA	CCAAGAACTGGCTGATGCTGT

### Sheet: Antibodies
	Host	Antibody	Company	Ordering Number
	Mouse	Map2	Synaptic Systems	188011
	Guinea Pig	NeuN	Synaptic Systems	266004
	Mouse	Tau	Invitrogen	MN1000
	Rabbit	S100beta	Abcam	ab52642
	Mouse	beta-3-Tubulin	Cell Signaling Technologies	4466S
	Goat	SOX1	R&D Systems	AF3369
	Rabbit	SOX2	Cell Signaling Technologies	3579S
	Rabbit	CSB	GeneTex	GTX104508
	Rabbit	SQLE	Proteintech	12544-1-AP
	Mouse	Ki67	Cell Signaling Technologies	9449S
	Mouse	p53	Merck	OP43
