## Supplementary Table 2 for "Cockayne syndrome patient iPSC-derived brain organoids and neurospheres show early transcriptional dysregulation of biological processes associated with brain development and metabolism"

### Sheet: Downregulated Day 30 NS
Downregulated KEGGs Day 30 NS
Ribosome - Homo sapiens (human)
CS789 (D1)
keggid	kegg_name	sig_pw	n_pw	n_all	n_sig	p_hyper	q_hyper	genes_x000D_
hsa03010	Ribosome - Homo sapiens (human)	51	158	8033	189	9.47116e-46	1.01341e-43	FAU,MRPL11,MRPL12,MRPL14,MRPL21,MRPL23,MRPL27,MRPL33,MRPL36,MRPS12,MRPS15,MRPS18C,MRPS21,RPL10,RPL12,RPL13,RPL15,RPL18,RPL18A,RPL23,RPL26L1,RPL27,RPL27A,RPL28,RPL29,RPL30,RPL31,RPL32,RPL34,RPL35,RPL35A,RPL36,RPL37,RPL38,RPL9,RPLP1,RPS10,RPS11,RPS15,RPS16,RPS17,RPS18,RPS19,RPS21,RPS26,RPS27,RPS28,RPS29,RPS5,RPS9,UBA52_x000D_
IUFi001 (D2)
hsa03010	Ribosome - Homo sapiens (human)	42	158	8033	308	1.59484e-24	3.10994e-22	FAU,MRPL11,MRPL12,MRPL14,MRPL15,MRPL16,MRPL20,MRPL21,MRPL23,MRPL27,MRPL32,MRPL35,MRPL36,MRPL9,MRPS11,MRPS12,MRPS18C,MRPS21,RPL18,RPL18A,RPL26L1,RPL28,RPL30,RPL32,RPL34,RPL35,RPL35A,RPL36,RPL37,RPL38,RPLP1,RPS10,RPS15,RPS17,RPS18,RPS19,RPS21,RPS27,RPS27L,RPS29,RPS9,UBA52_x000D_
Oxidative phosphorylation - Homo sapiens (human)
CS789 (D1)
hsa00190	Oxidative phosphorylation - Homo sapiens (human)	32	133	8033	189	4.3595e-24	2.33233e-22	ATP5F1D,ATP5MC3,ATP5ME,ATP5MF,ATP5MG,ATP5PF,ATP6V1F,COX5B,COX6A1,COX6B1,COX6C,COX7A2,COX7C,COX8A,NDUFA1,NDUFA11,NDUFA13,NDUFA2,NDUFA3,NDUFA7,NDUFB1,NDUFB11,NDUFB3,NDUFB7,NDUFB8,NDUFB9,NDUFC1,NDUFC2,NDUFS6,NDUFS7,UQCR11,UQCRQ_x000D_
IUFi001 (D2)
hsa00190	Oxidative phosphorylation - Homo sapiens (human)	33	133	8033	308	1.99972e-18	1.94972e-16	ATP5F1D,ATP5F1E,ATP5MC3,ATP5ME,ATP5MF,ATP5MG,ATP5PF,ATP6V0B,ATP6V1F,COX4I1,COX5B,COX6A1,COX6B1,COX7A2,COX8A,NDUFA11,NDUFA13,NDUFA2,NDUFA3,NDUFA4L2,NDUFA6,NDUFA7,NDUFB1,NDUFB10,NDUFB11,NDUFB2,NDUFB7,NDUFB8,NDUFB9,NDUFS6,NDUFS7,UQCR11,UQCRQ_x000D_
Thermogenesis - Homo sapiens (human)
CS789 (D1)
hsa04714	Thermogenesis - Homo sapiens (human)	34	231	8033	189	2.70042e-18	9.63151e-17	ATP5F1D,ATP5MC3,ATP5ME,ATP5MF,ATP5MG,ATP5PF,COA4,COA6,COX5B,COX6A1,COX6B1,COX6C,COX7A2,COX7C,COX8A,NDUFA1,NDUFA11,NDUFA13,NDUFA2,NDUFA3,NDUFA7,NDUFAF2,NDUFB1,NDUFB11,NDUFB3,NDUFB7,NDUFB8,NDUFB9,NDUFC1,NDUFC2,NDUFS6,NDUFS7,UQCR11,UQCRQ_x000D_
IUFi001 (D2)
hsa04714	Thermogenesis - Homo sapiens (human)	39	231	8033	308	1.98248e-15	1.19251e-13	ACTL6B,ATP5F1D,ATP5F1E,ATP5MC3,ATP5ME,ATP5MF,ATP5MG,ATP5PF,CNR1,COA4,COA5,COX4I1,COX5B,COX6A1,COX6B1,COX7A2,COX8A,DPF1,HRAS,NDUFA11,NDUFA13,NDUFA2,NDUFA3,NDUFA4L2,NDUFA6,NDUFA7,NDUFAF2,NDUFB1,NDUFB10,NDUFB11,NDUFB2,NDUFB7,NDUFB8,NDUFB9,NDUFS6,NDUFS7,SLC25A29,UQCR11,UQCRQ_x000D_
Non-alcoholic fatty liver disease (NAFLD) - Homo sapiens (human)
CS789 (D1)
hsa04932	Non-alcoholic fatty liver disease (NAFLD) - Homo sapiens (human)	26	149	8033	189	5.28588e-16	1.41397e-14	COX5B,COX6A1,COX6B1,COX6C,COX7A2,COX7C,COX8A,LEPR,NDUFA1,NDUFA11,NDUFA13,NDUFA2,NDUFA3,NDUFA7,NDUFB1,NDUFB11,NDUFB3,NDUFB7,NDUFB8,NDUFB9,NDUFC1,NDUFC2,NDUFS6,NDUFS7,UQCR11,UQCRQ_x000D_
IUFi001 (D2)
hsa04932	Non-alcoholic fatty liver disease (NAFLD) - Homo sapiens (human)	26	149	8033	308	5.7762e-11	1.87726e-09	BAX,COX4I1,COX5B,COX6A1,COX6B1,COX7A2,COX8A,LEPR,NDUFA11,NDUFA13,NDUFA2,NDUFA3,NDUFA4L2,NDUFA6,NDUFA7,NDUFB1,NDUFB10,NDUFB11,NDUFB2,NDUFB7,NDUFB8,NDUFB9,NDUFS6,NDUFS7,UQCR11,UQCRQ_x000D_
Parkinson disease - Homo sapiens (human)
CS789 (D1)
hsa05012	Parkinson disease - Homo sapiens (human)	31	249	8033	189	1.21661e-14	2.60354e-13	ATP5F1D,ATP5MC3,ATP5PF,COX5B,COX6A1,COX6B1,COX6C,COX7A2,COX7C,COX8A,NDUFA1,NDUFA11,NDUFA13,NDUFA2,NDUFA3,NDUFA7,NDUFB1,NDUFB11,NDUFB3,NDUFB7,NDUFB8,NDUFB9,NDUFC1,NDUFC2,NDUFS6,NDUFS7,PSMB4,TXN2,UBA52,UQCR11,UQCRQ_x000D_
IUFi001 (D2)
hsa05012	Parkinson disease - Homo sapiens (human)	37	249	8033	308	6.75818e-13	2.63569e-11	ADRM1,ATP5F1D,ATP5F1E,ATP5MC3,ATP5PF,BAX,COX4I1,COX5B,COX6A1,COX6B1,COX7A2,COX8A,MAPT,NDUFA11,NDUFA13,NDUFA2,NDUFA3,NDUFA4L2,NDUFA6,NDUFA7,NDUFB1,NDUFB10,NDUFB11,NDUFB2,NDUFB7,NDUFB8,NDUFB9,NDUFS6,NDUFS7,PSMB4,PSMD4,TP53,TUBB3,TUBB4A,UBA52,UQCR11,UQCRQ_x000D_
Huntington disease - Homo sapiens (human)
CS789 (D1)
hsa05016	Huntington disease - Homo sapiens (human)	32	306	8033	189	6.07602e-13	1.08356e-11	ATP5F1D,ATP5MC3,ATP5PF,COX5B,COX6A1,COX6B1,COX6C,COX7A2,COX7C,COX8A,GPX1,NDUFA1,NDUFA11,NDUFA13,NDUFA2,NDUFA3,NDUFA7,NDUFB1,NDUFB11,NDUFB3,NDUFB7,NDUFB8,NDUFB9,NDUFC1,NDUFC2,NDUFS6,NDUFS7,POLR2F,POLR2J2,PSMB4,UQCR11,UQCRQ_x000D_
IUFi001 (D2)
hsa05016	Huntington disease - Homo sapiens (human)	45	306	8033	308	2.44617e-15	1.19251e-13	ADRM1,AP2S1,ATP5F1D,ATP5F1E,ATP5MC3,ATP5PF,BAX,CLTB,COX4I1,COX5B,COX6A1,COX6B1,COX7A2,COX8A,GPX1,GRIA1,NDUFA11,NDUFA13,NDUFA2,NDUFA3,NDUFA4L2,NDUFA6,NDUFA7,NDUFB1,NDUFB10,NDUFB11,NDUFB2,NDUFB7,NDUFB8,NDUFB9,NDUFS6,NDUFS7,POLR2F,POLR2I,POLR2J,POLR2J2,POLR2K,POLR2L,PSMB4,PSMD4,TP53,TUBB3,TUBB4A,UQCR11,UQCRQ_x000D_
Alzheimer disease - Homo sapiens (human)
CS789 (D1)
hsa05010	Alzheimer disease - Homo sapiens (human)	32	369	8033	189	9.36573e-11	1.43162e-09	ATP5F1D,ATP5MC3,ATP5PF,BAD,COX5B,COX6A1,COX6B1,COX6C,COX7A2,COX7C,COX8A,FZD10,NDUFA1,NDUFA11,NDUFA13,NDUFA2,NDUFA3,NDUFA7,NDUFB1,NDUFB11,NDUFB3,NDUFB7,NDUFB8,NDUFB9,NDUFC1,NDUFC2,NDUFS6,NDUFS7,PSENEN,PSMB4,UQCR11,UQCRQ_x000D_
IUFi001 (D2)
hsa05010	Alzheimer disease - Homo sapiens (human)	40	369	8033	308	1.68e-09	4.67999e-08	ADRM1,APC2,ATP5F1D,ATP5F1E,ATP5MC3,ATP5PF,BAD,CDK5R1,COX4I1,COX5B,COX6A1,COX6B1,COX7A2,COX8A,FZD10,HRAS,MAPT,NDUFA11,NDUFA13,NDUFA2,NDUFA3,NDUFA4L2,NDUFA6,NDUFA7,NDUFB1,NDUFB10,NDUFB11,NDUFB2,NDUFB7,NDUFB8,NDUFB9,NDUFS6,NDUFS7,PSMB4,PSMD4,TUBB3,TUBB4A,UQCR11,UQCRQ,WNT3_x000D_
Retrograde endocannabinoid signaling - Homo sapiens (human)
CS789 (D1)
hsa04723	Retrograde endocannabinoid signaling - Homo sapiens (human)	18	148	8033	189	9.27726e-09	1.24083e-07	FAAH,GNG11,NDUFA1,NDUFA11,NDUFA13,NDUFA2,NDUFA3,NDUFA7,NDUFB1,NDUFB11,NDUFB3,NDUFB7,NDUFB8,NDUFB9,NDUFC1,NDUFC2,NDUFS6,NDUFS7_x000D_
IUFi001 (D2)
hsa04723	Retrograde endocannabinoid signaling - Homo sapiens (human)	21	148	8033	308	1.83107e-07	4.46323e-06	CNR1,FAAH,GNG11,GNG3,GRIA1,NDUFA11,NDUFA13,NDUFA2,NDUFA3,NDUFA4L2,NDUFA6,NDUFA7,NDUFB1,NDUFB10,NDUFB11,NDUFB2,NDUFB7,NDUFB8,NDUFB9,NDUFS6,NDUFS7_x000D_
Spliceosome - Homo sapiens (human)
CS789 (D1)
hsa03040	Spliceosome - Homo sapiens (human)	11	149	8033	189	0.000748714	0.00728295	CCDC12,LSM3,LSM7,PHF5A,PQBP1,SF3B5,SNRPB,SNRPD2,SNRPF,SNRPG,U2AF1_x000D_
IUFi001 (D2)
hsa03040	Spliceosome - Homo sapiens (human)	17	149	8033	308	5.21823e-05	0.00113062	CCDC12,HNRNPM,LSM6,LSM7,MAGOH,PQBP1,SF3B4,SNRPB,SNRPD1,SNRPF,SNRPG,SRSF2,SRSF3,SRSF6,SRSF7,TRA2B,U2AF1_x000D_

### Sheet: Upregulated Day 30 NS
Upregulated KEGGs Day 30 NS
Protein processing in endoplasmic reticulum - Homo sapiens (human)
CS789 (D1)
keggid	kegg_name	sig_pw	n_pw	n_all	n_sig	p_hyper	q_hyper	genes_x000D_
hsa04141	Protein processing in endoplasmic reticulum - Homo sapiens (human)	59	167	8033	1077	3.13992e-13	9.32556e-11	AMFR,CALR,CANX,CAPN1,CAPN2,CKAP4,CUL1,DERL1,DNAJC1,DNAJC5,EIF2AK1,GANAB,HSP90AA1,HSP90AB1,HSP90B1,HSPA1A,HSPA1B,HSPA8,HSPH1,HYOU1,LMAN1,MAN1B1,MAP2K7,MAPK9,MOGS,NFE2L2,NGLY1,NPLOC4,OS9,P4HB,PDIA3,PDIA4,PDIA6,PPP1R15A,PREB,PRKCSH,RAD23A,RAD23B,RPN1,RPN2,SAR1A,SEC23A,SEC23B,SEC24B,SEC24C,SEC31A,SEC61A1,SEC61A2,SEC63,STT3A,STT3B,SYVN1,TRAM1,TXNDC5,UBE2D2,UBE2D3,UBQLN1,UBQLN4,VCP_x000D_
IUFi001 (D2)
hsa04141	Protein processing in endoplasmic reticulum - Homo sapiens (human)	54	167	8033	704	2.68899e-18	8.06697e-16	CALR,CANX,CAPN2,CKAP4,DAD1,DDIT3,DDOST,DERL1,DERL3,DNAJB2,EIF2AK1,EIF2AK3,EIF2AK4,ERLEC1,GANAB,HSP90AA1,HSP90AB1,HSP90B1,HSPA1B,HSPA5,HSPA8,HYOU1,LMAN1,MAN1B1,MAP2K7,MBTPS1,MOGS,NFE2L2,P4HB,PDIA3,PDIA4,PDIA6,PRKCSH,RAD23A,RPN1,SAR1A,SEC13,SEC23A,SEC23B,SEC24B,SEC24C,SEC24D,SEC31A,SEC61A1,SEC61G,SIL1,SSR3,STT3A,STT3B,SYVN1,TRAM1,TXNDC5,UBQLN1,VCP_x000D_
Adherens junction - Homo sapiens (human)
CS789 (D1)
hsa04520	Adherens junction - Homo sapiens (human)	31	71	8033	1077	3.43662e-10	5.10338e-08	ACTG1,ACTN1,ACTN4,CREBBP,CSNK2A1,CSNK2A2,CTNNA1,CTNNB1,CTNND1,ERBB2,FGFR1,FYN,IQGAP1,LEF1,MAP3K7,MAPK1,NECTIN1,NECTIN2,PARD3,PTPN1,PTPRF,RAC1,RHOA,SMAD4,SNAI2,SRC,TCF7L1,TJP1,VCL,WASF1,WASF2_x000D_
IUFi001 (D2)
hsa04520	Adherens junction - Homo sapiens (human)	11	71	8033	704	0.0436829	0.189926	ACTN1,ACTN4,CSNK2A2,CTNND1,ERBB2,FGFR1,MAPK1,PARD3,PTPRF,WASF2,WASF3_x000D_
Hippo signaling pathway - Homo sapiens (human)
CS789 (D1)
hsa04390	Hippo signaling pathway - Homo sapiens (human)	47	157	8033	1077	3.90446e-08	3.86541e-06	ACTG1,AJUBA,AXIN1,AXIN2,BBC3,BMP7,BMPR1A,CCND1,CSNK1D,CSNK1E,CTNNA1,CTNNB1,DLG4,DVL2,DVL3,FBXW11,FRMD6,FZD1,GLI2,ID1,LEF1,LLGL1,MOB1A,NKD1,NKD2,PARD3,PPP1CB,PPP2R2A,PPP2R2B,RASSF1,SCRIB,SMAD1,SMAD4,SNAI2,SOX2,TCF7L1,TEAD1,TEAD3,TP53BP2,WNT5A,WNT5B,WNT8B,WWTR1,YAP1,YWHAB,YWHAG,YWHAZ_x000D_
IUFi001 (D2)
hsa04390	Hippo signaling pathway - Homo sapiens (human)	26	157	8033	704	0.00108911	0.0161069	AXIN1,BMP7,CCND1,CRB2,CSNK1E,DLG4,DVL1,DVL2,DVL3,FZD2,FZD7,LLGL1,PARD3,PPP1CB,PPP1CC,PPP2R1A,PPP2R2B,PRKCZ,RASSF1,SCRIB,SOX2,TEAD3,WNT5B,WNT7B,WNT8B,YWHAZ_x000D_
RNA transport - Homo sapiens (human)
CS789 (D1)
hsa03013	RNA transport - Homo sapiens (human)	50	180	8033	1077	2.01117e-07	1.02461e-05	CASC3,CYFIP1,CYFIP2,EEF1A1,EIF1,EIF1B,EIF2B3,EIF2B4,EIF2S3,EIF3B,EIF3C,EIF3CL,EIF3D,EIF3F,EIF4A2,EIF4EBP2,EIF4G1,EIF4G2,EIF4G3,ELAC2,FXR1,KPNB1,NCBP1,NDC1,NUP107,NUP153,NUP188,NUP50,NUP62,NUP93,NUP98,NXF1,PABPC1,PABPC4,PRMT5,RAE1,RANGAP1,RBM8A,SMN1,SMN2,STRAP,TACC3,THOC3,THOC5,TPR,UPF1,UPF3B,XPO1,XPO5,XPOT_x000D_
IUFi001 (D2)
hsa03013	RNA transport - Homo sapiens (human)	28	180	8033	704	0.00190483	0.0226241	AAAS,CYFIP1,EEF1A1,EEF1A2,EIF2B2,EIF2S3,EIF3B,EIF3D,EIF3E,EIF3F,EIF3H,EIF3I,EIF4A2,EIF4B,FXR1,KPNB1,NUP210,PABPC1,PRMT5,RANGAP1,RBM8A,RNPS1,SEC13,SMN2,TACC3,THOC3,UPF1,XPO1_x000D_
Wnt signaling pathway - Homo sapiens (human)
CS789 (D1)
hsa04310	Wnt signaling pathway - Homo sapiens (human)	46	160	8033	1077	2.06991e-07	1.02461e-05	AXIN1,AXIN2,BAMBI,CAMK2D,CCND1,CREBBP,CSNK1A1,CSNK1E,CSNK2A1,CSNK2A2,CTBP2,CTNNB1,CTNND2,CUL1,DVL2,DVL3,FBXW11,FZD1,GPC4,JUN,LEF1,LRP5,MAP3K7,MAPK9,NFATC1,NFATC4,NKD1,NKD2,PPP3R1,PRKACA,PSEN1,RAC1,RHOA,ROR2,RSPO1,RSPO2,RSPO3,SERPINF1,SFRP2,SMAD4,TCF7L1,TP53,VANGL2,WNT5A,WNT5B,WNT8B_x000D_
IUFi001 (D2)
hsa04310	Wnt signaling pathway - Homo sapiens (human)	23	160	8033	704	0.0120245	0.0865789	AXIN1,CAMK2D,CCND1,CSNK1E,CSNK2A2,DVL1,DVL2,DVL3,FZD2,FZD7,GPC4,LRP5,NFATC4,PSEN1,RSPO1,RSPO2,RSPO3,SERPINF1,SFRP2,VANGL2,WNT5B,WNT7B,WNT8B_x000D_
Endocytosis - Homo sapiens (human)
CS789 (D1)
hsa04144	Endocytosis - Homo sapiens (human)	59	248	8033	1077	4.85168e-06	0.00020585	ACAP3,AGAP3,AGAP4,AMPH,AP2A1,AP2A2,AP2B1,ARF3,ARFGAP2,ARFGAP3,ARPC2,ARPC5,ASAP1,ASAP3,CAPZB,CHMP1B,CHMP3,CHMP4B,CHMP7,CLTC,DAB2,DNM2,EPN1,EPN2,EPS15,EPS15L1,FGFR2,GBF1,GIT1,GRK2,HGS,HLA-E,HSPA1A,HSPA1B,HSPA8,KIF5B,MVB12B,PARD3,PIP5K1B,PML,RAB11B,RAB5B,RAB7A,RHOA,RNF41,SH3KBP1,SMAP1,SMAP2,SNX1,SNX5,SNX6,SPART,SPG21,SRC,STAM,VPS35,VPS37B,WIPF1,WIPF2_x000D_
IUFi001 (D2)
hsa04144	Endocytosis - Homo sapiens (human)	35	248	8033	704	0.00309688	0.0299698	AGAP3,AP2A1,AP2B1,ARAP3,ARF1,ARF4,ARFGAP1,ARFGAP2,ARFGAP3,ASAP3,CHMP4B,CLTC,DNM2,EHD4,EPN1,EPS15L1,GBF1,GRK2,HGS,HLA-E,HSPA1B,HSPA8,IQSEC2,LDLR,PARD3,PML,PRKCZ,RAB5A,RAB5B,RNF41,RUFY1,SH3GL1,SMAP2,SNX5,WASHC1_x000D_
Mitophagy - animal - Homo sapiens (human)
CS789 (D1)
hsa04137	Mitophagy - animal - Homo sapiens (human)	23	68	8033	1077	1.32045e-05	0.000356521	AMBRA1,ATG9A,BCL2L1,BNIP3L,CITED2,CSNK2A1,CSNK2A2,FOXO3,HIF1A,JUN,MAPK9,MFN2,MITF,NBR1,RAB7A,RELA,RHOT1,SQSTM1,SRC,TAX1BP1,TBC1D17,TFE3,TP53_x000D_
IUFi001 (D2)
hsa04137	Mitophagy - animal - Homo sapiens (human)	17	68	8033	704	5.51591e-05	0.00165477	ATG9A,BNIP3,CALCOCO2,CITED2,CSNK2A2,EIF2AK3,MFN2,NBR1,PINK1,RELA,RHOT1,RRAS2,TBC1D15,TBC1D17,TFE3,UBB,UBC_x000D_
Proteoglycans in cancer - Homo sapiens (human)
CS789 (D1)
hsa05205	Proteoglycans in cancer - Homo sapiens (human)	49	205	8033	1077	2.69435e-05	0.000615555	ACTG1,AKT1,AKT2,ARAF,ARHGEF1,CAMK2D,CCND1,COL1A2,CTNNB1,DROSHA,ELK1,ERBB2,EZR,FGFR1,FLNA,FLNB,FN1,FZD1,GRB2,HIF1A,IQGAP1,ITGA5,ITGB1,MAP2K2,MAPK1,MMP2,MSN,PAK1,PIK3R2,PLCG1,PPP1CB,PRKACA,PTK2,PXN,RAC1,RHOA,SDC1,SDC2,SMO,SRC,STAT3,TFAP4,TP53,TWIST1,VAV2,VEGFA,WNT5A,WNT5B,WNT8B_x000D_
IUFi001 (D2)
hsa05205	Proteoglycans in cancer - Homo sapiens (human)	31	205	8033	704	0.00177984	0.0222481	AKT1,AKT2,ARAF,CAMK2D,CCND1,CTSL,EIF4B,ERBB2,EZR,FGFR1,FLNA,FZD2,FZD7,GPC1,GPC3,MAP2K1,MAP2K2,MAPK1,MSN,PAK1,PPP1CB,PPP1CC,PXN,RPS6KB2,RRAS2,SDC2,SDC4,TFAP4,WNT5B,WNT7B,WNT8B_x000D_
Notch signaling pathway - Homo sapiens (human)
CS789 (D1)
hsa04330	Notch signaling pathway - Homo sapiens (human)	18	53	8033	1077	0.000106857	0.00158683	CREBBP,CTBP2,DLL3,DTX2,DVL2,DVL3,HDAC2,JAG1,MAML1,NCOR2,NCSTN,NOTCH1,NOTCH2,NOTCH3,NUMB,NUMBL,PSEN1,SNW1_x000D_
IUFi001 (D2)
hsa04330	Notch signaling pathway - Homo sapiens (human)	10	53	8033	704	0.0153695	0.0964676	CIR1,DVL1,DVL2,DVL3,HES1,KAT2A,NCSTN,NOTCH2,NUMB,PSEN1_x000D_
Cell cycle - Homo sapiens (human)
CS789 (D1)
hsa04110	Cell cycle - Homo sapiens (human)	32	124	8033	1077	0.00014702	0.00200377	ABL1,BUB1B,BUB3,CCNA2,CCND1,CCNH,CDC16,CDC25B,CDKN1B,CREBBP,CUL1,E2F2,ESPL1,FZR1,HDAC2,MCM3,MCM4,ORC3,ORC5,PLK1,RAD21,RB1,SMAD4,STAG2,TFDP1,TP53,TTK,WEE1,YWHAB,YWHAG,YWHAZ,ZBTB17_x000D_
IUFi001 (D2)
hsa04110	Cell cycle - Homo sapiens (human)	19	124	8033	704	0.0112258	0.0841931	ANAPC13,BUB1,BUB3,CCNA1,CCNA2,CCNB1,CCNB2,CCND1,CCNH,CDC20,CDC25B,ESPL1,FZR1,ORC3,PLK1,RAD21,STAG2,TTK,YWHAZ_x000D_
N-Glycan biosynthesis - Homo sapiens (human)
CS789 (D1)
hsa00510	N-Glycan biosynthesis - Homo sapiens (human)	17	50	8033	1077	0.000162706	0.00210103	ALG3,ALG8,ALG9,B4GALT1,DPAGT1,FUT8,GANAB,MAN1B1,MGAT1,MGAT3,MGAT4B,MOGS,RPN1,RPN2,ST6GAL1,STT3A,STT3B_x000D_
IUFi001 (D2)
hsa00510	N-Glycan biosynthesis - Homo sapiens (human)	15	50	8033	704	1.45404e-05	0.000653926	ALG3,ALG8,B4GALT1,DAD1,DDOST,DPAGT1,GANAB,MAN1B1,MAN2A2,MGAT1,MGAT4B,MOGS,RPN1,STT3A,STT3B_x000D_
Lysosome - Homo sapiens (human)
CS789 (D1)
hsa04142	Lysosome - Homo sapiens (human)	32	128	8033	1077	0.000276064	0.00341629	AP1B1,AP1M1,AP1S2,AP3B1,AP3D1,AP3M1,AP3S2,ATP6V0A1,ATP6V0C,ATP6V0D1,CD164,CLTC,CTSB,CTSD,GAA,GBA,GGA1,GGA3,GLB1,GNS,GUSB,HGSNAT,LAMP1,LAPTM4A,LAPTM4B,LGMN,MAN2B1,PPT1,PSAP,SCARB2,SMPD1,TPP1_x000D_
IUFi001 (D2)
hsa04142	Lysosome - Homo sapiens (human)	24	128	8033	704	0.000263869	0.00608928	ABCA2,AP1B1,AP1M1,AP1S2,AP3D1,AP3S2,CLTC,CTSB,CTSD,CTSL,FUCA1,GGA1,GGA3,GUSB,HEXB,LGMN,LIPA,LITAF,MAN2B1,NPC1,NPC2,PSAP,SCARB2,TPP1_x000D_
mRNA surveillance pathway - Homo sapiens (human)
CS789 (D1)
hsa03015	mRNA surveillance pathway - Homo sapiens (human)	24	91	8033	1077	0.000683202	0.00699693	CASC3,CPSF1,CPSF7,FIP1L1,GSPT1,MSI1,MSI2,NCBP1,NXF1,PABPC1,PABPC4,PAPOLA,PPP1CB,PPP2R2A,PPP2R2B,PPP2R5D,RBM8A,SMG5,SMG6,SMG7,SYMPK,UPF1,UPF3B,WDR82_x000D_
IUFi001 (D2)
hsa03015	mRNA surveillance pathway - Homo sapiens (human)	15	91	8033	704	0.0121211	0.0865789	BCL2L2-PABPN1,CPSF1,FIP1L1,MSI1,PABPC1,PPP1CB,PPP1CC,PPP2R1A,PPP2R2B,PPP2R5D,RBM8A,RNMT,RNPS1,SYMPK,UPF1_x000D_
AMPK signaling pathway - Homo sapiens (human)
CS789 (D1)
hsa04152	AMPK signaling pathway - Homo sapiens (human)	29	120	8033	1077	0.00094525	0.00850725	AKT1,AKT1S1,AKT2,CAB39,CCNA2,CCND1,CPT1C,EEF2,ELAVL1,FASN,FOXO3,G6PC3,GYS1,IRS1,IRS2,IRS4,MAP3K7,PCK2,PFKM,PIK3R2,PPP2R2A,PPP2R2B,PPP2R5D,PRKAB1,PRKAB2,RAB11B,SCD5,STRADB,TSC2_x000D_
IUFi001 (D2)
hsa04152	AMPK signaling pathway - Homo sapiens (human)	25	120	8033	704	3.28121e-05	0.00109374	ACACA,ADIPOR1,AKT1,AKT1S1,AKT2,CCNA1,CCNA2,CCND1,CPT1C,EEF2,ELAVL1,FASN,GYS1,HMGCR,IRS4,PFKL,PPP2R1A,PPP2R2B,PPP2R5D,PRKAB2,PRKAG1,RPS6KB2,SCD,SREBF1,STK11_x000D_
ErbB signaling pathway - Homo sapiens (human)
CS789 (D1)
hsa04012	ErbB signaling pathway - Homo sapiens (human)	22	85	8033	1077	0.00146937	0.0117946	ABL1,AKT1,AKT2,ARAF,CAMK2D,CDKN1B,ELK1,ERBB2,GRB2,JUN,MAP2K2,MAP2K7,MAPK1,MAPK9,NCK2,PAK1,PAK2,PAK4,PIK3R2,PLCG1,PTK2,SRC_x000D_
IUFi001 (D2)
hsa04012	ErbB signaling pathway - Homo sapiens (human)	13	85	8033	704	0.0329069	0.152886	AKT1,AKT2,ARAF,CAMK2D,ERBB2,MAP2K1,MAP2K2,MAP2K7,MAPK1,NCK1,PAK1,PAK4,RPS6KB2_x000D_
Signaling pathways regulating pluripotency of stem cells - Homo sapiens (human)
CS789 (D1)
hsa04550	Signaling pathways regulating pluripotency of stem cells - Homo sapiens (human)	32	143	8033	1077	0.00208501	0.014744	ACVR1B,AKT1,AKT2,AXIN1,AXIN2,BMPR1A,COMMD3-BMI1,CTNNB1,DVL2,DVL3,FGFR1,FGFR2,FZD1,GRB2,ID1,INHBE,JAK1,JARID2,MAP2K2,MAPK1,OTX1,PAX6,PCGF2,PIK3R2,SMAD1,SMAD4,SOX2,STAT3,TCF3,WNT5A,WNT5B,WNT8B_x000D_
IUFi001 (D2)
hsa04550	Signaling pathways regulating pluripotency of stem cells - Homo sapiens (human)	22	143	8033	704	0.00636523	0.0545591	AKT1,AKT2,AXIN1,DVL1,DVL2,DVL3,FGFR1,FZD2,FZD7,INHBE,LHX5,MAP2K1,MAP2K2,MAPK1,OTX1,PAX6,PCGF2,SOX2,WNT5B,WNT7B,WNT8B,ZIC3_x000D_
Fc gamma R-mediated phagocytosis - Homo sapiens (human)
CS789 (D1)
hsa04666	Fc gamma R-mediated phagocytosis - Homo sapiens (human)	23	93	8033	1077	0.00222315	0.0150062	AKT1,AKT2,AMPH,ARPC2,ARPC5,ASAP1,ASAP3,DNM2,GSN,INPPL1,LIMK1,MAPK1,MYO10,PAK1,PIK3R2,PIP5K1B,PLCG1,PLPP1,PLPP3,RAC1,VAV2,WASF1,WASF2_x000D_
IUFi001 (D2)
hsa04666	Fc gamma R-mediated phagocytosis - Homo sapiens (human)	15	93	8033	704	0.0146759	0.0957121	AKT1,AKT2,ASAP3,DNM2,GSN,INPPL1,MAP2K1,MAPK1,MYO10,PAK1,PLA2G6,PLPP3,RPS6KB2,WASF2,WASF3_x000D_
Nucleotide excision repair - Homo sapiens (human)
CS789 (D1)
hsa03420	Nucleotide excision repair - Homo sapiens (human)	14	47	8033	1077	0.00258291	0.0156556	CCNH,CETN2,DDB1,ERCC2,ERCC5,GTF2H2,GTF2H2C,LIG1,POLD1,RAD23A,RAD23B,RPA1,RPA2,XPC_x000D_
IUFi001 (D2)
hsa03420	Nucleotide excision repair - Homo sapiens (human)	12	47	8033	704	0.00055227	0.00974594	CCNH,CETN2,CUL4B,DDB1,DDB2,ERCC2,ERCC5,LIG1,POLD1,POLE3,RAD23A,RPA1_x000D_
Tight junction - Homo sapiens (human)
CS789 (D1)
hsa04530	Tight junction - Homo sapiens (human)	34	161	8033	1077	0.00418693	0.0239138	ACTG1,ACTN1,ACTN4,ACTR2,AMOTL1,ARHGEF2,CCND1,CLDN1,ERBB2,EZR,HSPA4,ITGB1,JAM3,JUN,LLGL1,MAP2K7,MAPK9,MSN,MYH10,MYH9,PARD3,PPP2R2A,PPP2R2B,PRKAB1,PRKAB2,PRKACA,RAC1,RHOA,SCRIB,SLC9A3R1,SRC,SYMPK,TJP1,YBX3_x000D_
IUFi001 (D2)
hsa04530	Tight junction - Homo sapiens (human)	23	161	8033	704	0.0129103	0.0875634	ACTN1,ACTN4,CCND1,CLDN3,ERBB2,EZR,JAM3,LLGL1,MAP2K7,MSN,PARD3,PPP2R1A,PPP2R2B,PRKAB2,PRKAG1,PRKCZ,RAP2C,SCRIB,SLC9A3R1,STK11,SYMPK,TUBA1B,TUBA1C_x000D_
Longevity regulating pathway - multiple species - Homo sapiens (human)
CS789 (D1)
hsa04213	Longevity regulating pathway - multiple species - Homo sapiens (human)	16	62	8033	1077	0.00641031	0.0339976	AKT1,AKT1S1,AKT2,EIF4EBP2,FOXO3,HDAC2,HSPA1A,HSPA1B,HSPA8,IRS1,IRS2,IRS4,PIK3R2,PRKAB1,PRKAB2,PRKACA_x000D_
IUFi001 (D2)
hsa04213	Longevity regulating pathway - multiple species - Homo sapiens (human)	11	62	8033	704	0.0176605	0.100165	ADCY2,AKT1,AKT1S1,AKT2,CAT,HSPA1B,HSPA8,IRS4,PRKAB2,PRKAG1,RPS6KB2_x000D_
Cysteine and methionine metabolism - Homo sapiens (human)
CS789 (D1)
hsa00270	Cysteine and methionine metabolism - Homo sapiens (human)	13	49	8033	1077	0.0105044	0.0495209	AHCY,AHCYL1,BCAT1,CBSL,CDO1,CTH,DNMT1,DNMT3A,GOT2,GSS,MDH2,PSAT1,SRM_x000D_
IUFi001 (D2)
hsa00270	Cysteine and methionine metabolism - Homo sapiens (human)	11	49	8033	704	0.0028624	0.028624	AHCY,AHCYL1,AHCYL2,CTH,GOT2,GSS,KYAT1,LDHB,MDH1,MDH2,SRM_x000D_
Tight junction - Homo sapiens (human)
CS789 (D1)
hsa00513	Various types of N-glycan biosynthesis - Homo sapiens (human)	11	39	8033	1077	0.0112129	0.0520347	ALG3,ALG9,B4GALT1,FUT8,MAN1B1,MGAT1,MGAT4B,RPN1,RPN2,STT3A,STT3B_x000D_
IUFi001 (D2)
hsa00513	Various types of N-glycan biosynthesis - Homo sapiens (human)	13	39	8033	704	1.52583e-05	0.000653926	ALG3,B4GALT1,DAD1,DDOST,HEXB,MAN1B1,MAN2A2,MGAT1,MGAT4B,RPN1,ST3GAL3,STT3A,STT3B_x000D_
Longevity regulating pathway - Homo sapiens (human)
CS789 (D1)
hsa04211	Longevity regulating pathway - Homo sapiens (human)	20	89	8033	1077	0.0126939	0.0562699	AKT1,AKT1S1,AKT2,ATF2,EHMT1,EHMT2,FOXO3,IRS1,IRS2,IRS4,PIK3R2,PRKAB1,PRKAB2,PRKACA,RELA,SESN1,SESN2,SESN3,TP53,TSC2_x000D_
IUFi001 (D2)
hsa04211	Longevity regulating pathway - Homo sapiens (human)	15	89	8033	704	0.00992772	0.0783767	ADCY2,ADIPOR1,AKT1,AKT1S1,AKT2,CAT,EHMT2,IRS4,PRKAB2,PRKAG1,RELA,RPS6KB2,SESN2,SESN3,STK11_x000D_
Insulin resistance - Homo sapiens (human)
CS789 (D1)
hsa04931	Insulin resistance - Homo sapiens (human)	23	108	8033	1077	0.0150589	0.0632892	AKT1,AKT2,G6PC3,GYS1,IRS1,IRS2,MAPK9,OGA,OGT,PCK2,PIK3R2,PPP1CB,PRKAB1,PRKAB2,PTPA,PTPN1,PTPRF,PYGB,RELA,SLC27A1,STAT3,TNFRSF1A,TRIB3_x000D_
IUFi001 (D2)
hsa04931	Insulin resistance - Homo sapiens (human)	16	108	8033	704	0.0253979	0.133673	AKT1,AKT2,GFPT1,GYS1,PPP1CB,PPP1CC,PRKAB2,PRKAG1,PRKCZ,PTPRF,PYGB,RELA,RPS6KB2,SLC27A1,SREBF1,TNFRSF1A_x000D_
Central carbon metabolism in cancer - Homo sapiens (human)
CS789 (D1)
hsa05230	Central carbon metabolism in cancer - Homo sapiens (human)	16	70	8033	1077	0.0207759	0.0833844	AKT1,AKT2,ERBB2,FGFR1,FGFR2,G6PD,HIF1A,HK1,MAP2K2,MAPK1,PFKM,PIK3R2,PKM,SIRT3,SLC7A5,TP53_x000D_
IUFi001 (D2)
hsa05230	Central carbon metabolism in cancer - Homo sapiens (human)	12	70	8033	704	0.0175544	0.100165	AKT1,AKT2,ERBB2,FGFR1,HK1,LDHB,MAP2K1,MAP2K2,MAPK1,PDHB,PFKL,PKM_x000D_
Longevity regulating pathway - Homo sapiens (human)
CS789 (D1)
hsa04211	Longevity regulating pathway - Homo sapiens (human)	20	89	8033	1077	0.0126939	0.0562699	AKT1,AKT1S1,AKT2,ATF2,EHMT1,EHMT2,FOXO3,IRS1,IRS2,IRS4,PIK3R2,PRKAB1,PRKAB2,PRKACA,RELA,SESN1,SESN2,SESN3,TP53,TSC2_x000D_
IUFi001 (D2)
hsa04211	Longevity regulating pathway - Homo sapiens (human)	15	89	8033	704	0.00992772	0.0783767	ADCY2,ADIPOR1,AKT1,AKT1S1,AKT2,CAT,EHMT2,IRS4,PRKAB2,PRKAG1,RELA,RPS6KB2,SESN2,SESN3,STK11_x000D_
Base excision repair - Homo sapiens (human)
CS789 (D1)
hsa03410	Base excision repair - Homo sapiens (human)	9	33	8033	1077	0.025946	0.0987943	LIG1,LIG3,MUTYH,OGG1,PARP1,PARP2,POLD1,POLL,XRCC1_x000D_
IUFi001 (D2)
hsa03410	Base excision repair - Homo sapiens (human)	9	33	8033	704	0.00163151	0.0222479	LIG1,LIG3,MUTYH,NEIL3,PARP1,PARP2,POLD1,POLE3,POLL_x000D_
Fatty acid metabolism - Homo sapiens (human)
CS789 (D1)
hsa01212	Fatty acid metabolism - Homo sapiens (human)	13	57	8033	1077	0.0356199	0.129014	ACAA2,ACADVL,ACSL3,CPT1C,ECHS1,FASN,HACD3,HADHA,HADHB,HSD17B12,HSD17B4,PPT1,SCD5_x000D_
IUFi001 (D2)
hsa01212	Fatty acid metabolism - Homo sapiens (human)	17	57	8033	704	4.29531e-06	0.000257719	ACAA2,ACACA,ACADVL,ACAT2,ACSL3,CPT1C,ECHS1,ELOVL5,FADS1,FADS2,FASN,HACD3,HADHA,HADHB,HSD17B12,HSD17B4,SCD_x000D_
Citrate cycle (TCA cycle) - Homo sapiens (human)
CS789 (D1)
hsa00020	Citrate cycle (TCA cycle) - Homo sapiens (human)	8	30	8033	1077	0.0395256	0.136501	ACLY,ACO1,ACO2,DLST,MDH2,OGDH,PCK2,SDHA_x000D_
IUFi001 (D2)
hsa00020	Citrate cycle (TCA cycle) - Homo sapiens (human)	9	30	8033	704	0.000768351	0.0128059	ACLY,ACO1,ACO2,MDH1,MDH2,OGDH,PDHB,SDHA,SUCLG2_x000D_
FoxO signaling pathway - Homo sapiens (human)
CS789 (D1)
hsa04068	FoxO signaling pathway - Homo sapiens (human)	25	131	8033	1077	0.0411359	0.138834	AKT1,AKT2,ARAF,CCND1,CDKN1B,CREBBP,CSNK1E,FOXO3,G6PC3,GRB2,IRS1,IRS2,IRS4,MAP2K2,MAPK1,MAPK9,PCK2,PIK3R2,PLK1,PRKAB1,PRKAB2,S1PR1,SMAD4,STAT3,USP7_x000D_
IUFi001 (D2)
hsa04068	FoxO signaling pathway - Homo sapiens (human)	19	131	8033	704	0.0194399	0.106036	AKT1,AKT2,ARAF,BNIP3,CAT,CCNB1,CCNB2,CCND1,CSNK1E,FOXG1,IRS4,MAP2K1,MAP2K2,MAPK1,PLK1,PRKAB2,PRKAG1,S1PR1,STK11_x000D_
Citrate cycle (TCA cycle) - Homo sapiens (human)
CS789 (D1)
hsa00020	Citrate cycle (TCA cycle) - Homo sapiens (human)	8	30	8033	1077	0.0395256	0.136501	ACLY,ACO1,ACO2,DLST,MDH2,OGDH,PCK2,SDHA_x000D_
IUFi001 (D2)
hsa00020	Citrate cycle (TCA cycle) - Homo sapiens (human)	9	30	8033	704	0.000768351	0.0128059	ACLY,ACO1,ACO2,MDH1,MDH2,OGDH,PDHB,SDHA,SUCLG2_x000D_

### Sheet: Downregulated Day 60 COs
Downregulated KEGGs Day60 Cos
Axon guidance - Homo sapiens (human)
CS789 (D1)
keggid	kegg_name	sig_pw	n_pw	n_all	n_sig	p_hyper	q_hyper	genes_x000D_
hsa04360	Axon guidance - Homo sapiens (human)	49	181	8033	863	4.48077e-10	1.33527e-07	ABL1,ABLIM1,ABLIM3,BMP7,BUB1B-PAK6,CAMK2B,DCC,DPYSL5,EFNA4,EFNA5,EFNB2,EFNB3,EPHB1,FYN,L1CAM,LRRC4,MAPK3,MYL9,NCK2,NEO1,NFATC4,NGEF,NRP1,NTNG2,PAK5,PIK3R1,PIK3R2,PLXNA1,PLXNA3,PLXNA4,PLXNB1,PLXNB2,PPP3CA,PPP3CB,PRKCZ,ROBO2,SEMA4B,SEMA4C,SEMA6A,SEMA6C,SEMA6D,SLIT3,SMO,SRGAP2,UNC5A,UNC5B,UNC5D,WNT5A,WNT5B_x000D_
IUFi001 (D2)
hsa04360	Axon guidance - Homo sapiens (human)	50	181	8033	631	7.42365e-16	1.96727e-13	ABLIM1,ABLIM3,BUB1B-PAK6,CAMK2B,CDC42,CDK5,CFL1,DCC,DPYSL2,DPYSL5,EFNA2,EFNA3,EFNA5,EFNB3,EPHB1,EPHB2,EPHB6,FYN,HRAS,L1CAM,LIMK1,LRRC4,NCK2,NEO1,NRP1,NTNG1,PAK5,PIK3R1,PIK3R3,PLXNA1,PLXNA2,PLXNA4,PLXNC1,PPP3CA,PPP3CB,PPP3R1,RAC3,RGMA,RND1,ROBO1,ROBO3,SEMA4C,SEMA6C,SEMA6D,SLIT1,SRC,SRGAP1,SRGAP2,UNC5A,UNC5C_x000D_
Synaptic vesicle cycle - Homo sapiens (human)
CS789 (D1)
hsa04721	Synaptic vesicle cycle - Homo sapiens (human)	23	78	8033	863	4.14178e-06	0.000388716	AP2A2,AP2M1,ATP6V0A1,ATP6V0C,ATP6V0D1,ATP6V0E2,CACNA1A,CLTB,CPLX1,CPLX2,CPLX3,DNM1,SLC17A6,SLC17A7,SLC17A8,SLC1A6,SLC6A9,SNAP25,STX1A,STX1B,STXBP1,SYT1,UNC13A_x000D_
IUFi001 (D2)
hsa04721	Synaptic vesicle cycle - Homo sapiens (human)	31	78	8033	631	4.31688e-15	5.71987e-13	AP2A2,ATP6V0A1,ATP6V0B,ATP6V0C,ATP6V0D1,ATP6V0E2,ATP6V1G2,ATP6V1H,CACNA1A,CLTB,CPLX1,CPLX2,DNM1,DNM3,NSF,RAB3A,RIMS1,SLC17A6,SLC1A2,SLC1A3,SLC1A6,SLC32A1,SLC6A1,SLC6A9,SNAP25,STX1A,STX1B,STXBP1,SYT1,UNC13A,VAMP2_x000D_
Glutamatergic synapse - Homo sapiens (human)
CS789 (D1)
hsa04724	Glutamatergic synapse - Homo sapiens (human)	29	114	8033	863	6.52208e-06	0.000388716	ADCY1,ADCY2,CACNA1A,CACNA1C,DLGAP1,GNAO1,GNG10,GNG12,GNG8,GRIA1,GRIK5,GRIN1,GRIN3B,GRM2,GRM8,JMJD7-PLA2G4B,MAPK3,PLD2,PPP3CA,PPP3CB,PRKACB,SHANK1,SHANK3,SLC17A6,SLC17A7,SLC17A8,SLC1A6,SLC38A1,SLC38A2_x000D_
IUFi001 (D2)
hsa04724	Glutamatergic synapse - Homo sapiens (human)	34	114	8033	631	3.40971e-12	3.01191e-10	ADCY1,ADCY8,CACNA1A,DLG4,DLGAP1,GNAO1,GNAQ,GNB1,GNG2,GNG3,GNG4,GNG8,GRIA1,GRIA2,GRIA4,GRIK1,GRIK2,GRIK3,GRIN1,GRM1,GRM2,KCNJ3,PPP3CA,PPP3CB,PPP3R1,PRKACB,PRKCB,SHANK1,SLC17A6,SLC1A2,SLC1A3,SLC1A6,SLC38A1,SLC38A2_x000D_
Wnt signaling pathway - Homo sapiens (human)
CS789 (D1)
hsa04310	Wnt signaling pathway - Homo sapiens (human)	40	160	8033	863	1.97401e-07	2.94128e-05	APC,APC2,AXIN2,BAMBI,BTRC,CAMK2B,CBY1,CREBBP,CTNNBIP1,CTNND2,CUL1,DVL1,FZD1,FZD10,FZD8,LEF1,LRP5,MAPK8,MAPK9,MYC,NFATC1,NFATC4,NKD1,PPARD,PPP3CA,PPP3CB,PRKACB,ROR2,RSPO1,RSPO2,RSPO3,SERPINF1,SFRP1,TCF7,WNT1,WNT10B,WNT2B,WNT5A,WNT5B,WNT8B_x000D_
IUFi001 (D2)
hsa04310	Wnt signaling pathway - Homo sapiens (human)	22	160	8033	631	0.00679712	0.0380975	APC,APC2,CAMK2B,CREBBP,CTNNBIP1,CTNND2,DAAM1,DVL1,FZD10,MAPK10,MAPK9,PPP3CA,PPP3CB,PPP3R1,PRKACB,PRKCB,RAC3,SFRP1,TP53,WNT1,WNT10B,WNT3_x000D_
Signaling pathways regulating pluripotency of stem cells - Homo sapiens (human)
CS789 (D1)
hsa04550	Signaling pathways regulating pluripotency of stem cells - Homo sapiens (human)	34	143	8033	863	5.43429e-06	0.000388716	APC,APC2,AXIN2,BMP4,DVL1,FGFR1,FGFR2,FZD1,FZD10,FZD8,ID1,ID2,ID3,INHBB,KLF4,LHX5,MAPK3,MYC,NEUROG1,OTX1,PAX6,PCGF2,PIK3R1,PIK3R2,SETDB1,SMAD9,TCF7,WNT1,WNT10B,WNT2B,WNT5A,WNT5B,WNT8B,ZFHX3_x000D_
IUFi001 (D2)
hsa04550	Signaling pathways regulating pluripotency of stem cells - Homo sapiens (human)	21	143	8033	631	0.0037543	0.0261813	ACVR1B,ACVR2A,APC,APC2,BMI1,BMP4,DVL1,FZD10,GRB2,HRAS,ID2,MEIS1,ONECUT1,PIK3R1,PIK3R3,SETDB1,SMAD1,WNT1,WNT10B,WNT3,ZFHX3_x000D_
Basal cell carcinoma - Homo sapiens (human)
CS789 (D1)
hsa05217	Basal cell carcinoma - Homo sapiens (human)	18	63	8033	863	7.23525e-05	0.00359351	APC,APC2,AXIN2,BMP4,DVL1,FZD1,FZD10,FZD8,GADD45G,LEF1,SMO,TCF7,WNT1,WNT10B,WNT2B,WNT5A,WNT5B,WNT8B_x000D_
IUFi001 (D2)
hsa05217	Basal cell carcinoma - Homo sapiens (human)	11	63	8033	631	0.00921934	0.0439715	APC,APC2,BMP4,CDKN1A,DVL1,FZD10,GADD45G,TP53,WNT1,WNT10B,WNT3_x000D_
Hepatocellular carcinoma - Homo sapiens (human)
CS789 (D1)
hsa05225	Hepatocellular carcinoma - Homo sapiens (human)	34	168	8033	863	0.000183227	0.0068252	ACTL6B,APC,APC2,ARID1A,ARID1B,AXIN2,DVL1,E2F1,FZD1,FZD10,FZD8,GADD45G,IGF2,KEAP1,LEF1,LRP5,MAPK3,MGST2,MYC,PIK3R1,PIK3R2,SHC1,SHC2,SHC3,SMARCC2,SMARCD3,TCF7,TGFB2,WNT1,WNT10B,WNT2B,WNT5A,WNT5B,WNT8B_x000D_
IUFi001 (D2)
hsa05225	Hepatocellular carcinoma - Homo sapiens (human)	27	168	8033	631	0.000256936	0.00358359	ACTB,ACTL6B,APC,APC2,ARID1B,BCL2L1,CDKN1A,DPF1,DPF3,DVL1,FZD10,GADD45G,GRB2,GSTA4,HRAS,PIK3R1,PIK3R3,PRKCB,SHC3,SMARCA4,SMARCB1,SMARCC2,SMARCD3,TP53,WNT1,WNT10B,WNT3_x000D_
Hippo signaling pathway - Homo sapiens (human)
CS789 (D1)
hsa04390	Hippo signaling pathway - Homo sapiens (human)	31	157	8033	863	0.000543858	0.01418	APC,APC2,AXIN2,BMP4,BMP7,BTRC,DLG5,DVL1,FZD1,FZD10,FZD8,ID1,ID2,LEF1,MYC,NKD1,PPP1CA,PPP2R2C,PRKCZ,TCF7,TGFB2,TP53BP2,TP73,WNT1,WNT10B,WNT2B,WNT5A,WNT5B,WNT8B,WTIP,YWHAB_x000D_
IUFi001 (D2)
hsa04390	Hippo signaling pathway - Homo sapiens (human)	20	157	8033	631	0.0210218	0.0784618	ACTB,APC,APC2,BBC3,BMP4,CTNNA2,DLG4,DVL1,FZD10,ID2,PPP2R1A,PPP2R2C,SMAD1,WNT1,WNT10B,WNT3,YWHAB,YWHAG,YWHAH,YWHAQ_x000D_
Focal adhesion - Homo sapiens (human)
CS789 (D1)
hsa04510	Focal adhesion - Homo sapiens (human)	37	201	8033	863	0.000687715	0.014685	ACTN1,ARHGAP35,BCAR1,BUB1B-PAK6,COL2A1,COL4A5,COL4A6,COL6A2,COL9A2,COL9A3,DOCK1,FYN,ITGA3,ITGA6,ITGA7,LAMA5,LAMB1,LAMB2,MAPK3,MAPK8,MAPK9,MYL9,PAK5,PDGFC,PIK3R1,PIK3R2,PIP5K1C,PPP1CA,RAPGEF1,RASGRF1,RELN,SHC1,SHC2,SHC3,TNC,VEGFB,VEGFC_x000D_
IUFi001 (D2)
hsa04510	Focal adhesion - Homo sapiens (human)	25	201	8033	631	0.0142469	0.0599274	ACTB,ARHGAP35,BCAR1,BUB1B-PAK6,CDC42,FYN,GRB2,HRAS,ITGB4,MAPK10,MAPK9,PAK5,PIK3R1,PIK3R3,PIP5K1C,PRKCB,RAC3,RAPGEF1,RASGRF1,RELN,SHC3,SRC,TNC,VEGFC,ZYX_x000D_
Melanogenesis - Homo sapiens (human)
CS789 (D1)
hsa04916	Melanogenesis - Homo sapiens (human)	22	101	8033	863	0.000880422	0.0174142	ADCY1,ADCY2,CALM1,CALM3,CAMK2B,CREB3L1,CREBBP,DVL1,FZD1,FZD10,FZD8,GNAO1,LEF1,MAPK3,PRKACB,TCF7,WNT1,WNT10B,WNT2B,WNT5A,WNT5B,WNT8B_x000D_
IUFi001 (D2)
hsa04916	Melanogenesis - Homo sapiens (human)	17	101	8033	631	0.00207149	0.0184575	ADCY1,ADCY8,CALM1,CALM3,CAMK2B,CREBBP,DVL1,FZD10,GNAO1,GNAQ,HRAS,KITLG,PRKACB,PRKCB,WNT1,WNT10B,WNT3_x000D_
mTOR signaling pathway - Homo sapiens (human)
CS789 (D1)
hsa04150	mTOR signaling pathway - Homo sapiens (human)	30	155	8033	863	0.000934988	0.0174142	AKT1S1,DVL1,EIF4EBP1,FLCN,FNIP2,FZD1,FZD10,FZD8,IRS1,LRP5,MAPK3,MAPKAP1,NPRL3,PIK3R1,PIK3R2,PRR5,RPS6KA2,RRAGB,SESN2,SLC3A2,SLC7A5,TSC2,ULK1,ULK2,WNT1,WNT10B,WNT2B,WNT5A,WNT5B,WNT8B_x000D_
IUFi001 (D2)
hsa04150	mTOR signaling pathway - Homo sapiens (human)	24	155	8033	631	0.0009609	0.0106099	ATP6V1G2,ATP6V1H,CAB39L,CASTOR2,DVL1,FNIP2,FZD10,GRB2,HRAS,MAPKAP1,PIK3R1,PIK3R3,PRKCB,PRR5,RPS6KA2,RRAGA,SESN2,SLC7A5,TSC2,ULK1,ULK2,WNT1,WNT10B,WNT3_x000D_
cAMP signaling pathway - Homo sapiens (human)
CS789 (D1)
hsa04024	cAMP signaling pathway - Homo sapiens (human)	38	216	8033	863	0.00141426	0.0234139	ADCY1,ADCY2,ATP1A2,ATP1A3,ATP2B2,ATP2B3,CACNA1C,CALM1,CALM3,CAMK2B,CREB3L1,CREBBP,FOS,FXYD1,GABBR1,GABBR2,GRIA1,GRIN1,GRIN3B,HCN2,HCN4,MAPK3,MAPK8,MAPK9,MYL9,NFATC1,NPY,PDE4B,PIK3R1,PIK3R2,PLD2,PPP1CA,PPP1R1B,PRKACB,RAPGEF3,SST,SSTR2,VIPR2_x000D_
IUFi001 (D2)
hsa04024	cAMP signaling pathway - Homo sapiens (human)	31	216	8033	631	0.000715662	0.00862047	ADCY1,ADCY8,ADCYAP1,ADCYAP1R1,ADORA1,ATP1A3,ATP2B3,CALM1,CALM3,CAMK2B,CREBBP,GABBR1,GABBR2,GRIA1,GRIA2,GRIA4,GRIN1,HCN2,HCN4,MAPK10,MAPK9,NPY,PDE4B,PIK3R1,PIK3R3,PRKACB,RAC3,SST,SSTR1,SSTR2,VIPR2_x000D_
Relaxin signaling pathway - Homo sapiens (human)
CS789 (D1)
hsa04926	Relaxin signaling pathway - Homo sapiens (human)	25	129	8033	863	0.00236635	0.0329846	ADCY1,ADCY2,ARRB1,COL3A1,COL4A5,COL4A6,CREB3L1,FOS,GNAO1,GNG10,GNG12,GNG8,MAPK3,MAPK8,MAPK9,MMP2,PIK3R1,PIK3R2,PRKACB,PRKCZ,SHC1,SHC2,SHC3,VEGFB,VEGFC_x000D_
IUFi001 (D2)
hsa04926	Relaxin signaling pathway - Homo sapiens (human)	21	129	8033	631	0.00102135	0.0108263	ACTA2,ADCY1,ADCY8,ARRB1,ARRB2,GNAO1,GNB1,GNG2,GNG3,GNG4,GNG8,GRB2,HRAS,MAPK10,MAPK9,PIK3R1,PIK3R3,PRKACB,SHC3,SRC,VEGFC_x000D_
Nicotine addiction - Homo sapiens (human)
CS789 (D1)
hsa04721
IUFi001 (D2)
hsa05033	Nicotine addiction - Homo sapiens (human)	11	40	8033	631	0.000180476	0.00281331	CACNA1A,CHRNB2,GABRA3,GABRB2,GABRB3,GRIA1,GRIA2,GRIA4,GRIN1,SLC17A6,SLC32A1_x000D_
Endocytosis - Homo sapiens (human)
CS789 (D1)
hsa04144	Endocytosis - Homo sapiens (human)	41	248	8033	863	0.0031239	0.0371788	AGAP1,AGAP2,AGAP3,AMPH,AP2A2,AP2M1,ARF3,ARPC1B,ARPC4,ARRB1,BIN1,CHMP3,CHMP6,CLTB,DAB2,DNAJC6,DNM1,EPS15,FGFR2,FOLR1,GIT1,IQSEC1,IQSEC2,IQSEC3,KIF5A,KIF5C,MVB12B,PIP5K1C,PLD2,PRKCZ,PSD2,SH3GL2,SH3GL3,SH3GLB2,SNF8,SNX4,VPS26B,VPS29,VPS45,WASHC5,ZFYVE16_x000D_
IUFi001 (D2)
hsa04144	Endocytosis - Homo sapiens (human)	48	248	8033	631	2.85755e-09	1.5145e-07	ACAP3,AGAP1,AGAP2,AGAP3,AGAP9,AMPH,AP2A2,ARF3,ARPC2,ARPC4,ARPC5,ARRB1,ARRB2,BIN1,CDC42,CHMP3,CHMP6,CLTB,DNAJC6,DNM1,DNM3,EPN2,EPS15,EPS15L1,GIT1,HRAS,IQSEC3,KIF5A,KIF5C,MVB12B,NEDD4L,PIP5K1C,PSD,PSD2,RAB11B,RAB35,SH3GL2,SH3GL3,SMAP1,SMAP2,SNF8,SNX4,SRC,VPS26B,VPS29,VPS37D,VPS45,WASHC3_x000D_
Long-term potentiation - Homo sapiens (human)
CS789 (D1)
hsa04720	Long-term potentiation - Homo sapiens (human)	15	67	8033	863	0.00423464	0.04362	ADCY1,CACNA1C,CALM1,CALM3,CAMK2B,CREBBP,GRIA1,GRIN1,MAPK3,PPP1CA,PPP3CA,PPP3CB,PRKACB,RAPGEF3,RPS6KA2_x000D_
IUFi001 (D2)
hsa04720	Long-term potentiation - Homo sapiens (human)	19	67	8033	631	5.18944e-07	1.719e-05	ADCY1,ADCY8,CALM1,CALM3,CAMK2B,CREBBP,GNAQ,GRIA1,GRIA2,GRIN1,GRM1,HRAS,PPP1R1A,PPP3CA,PPP3CB,PPP3R1,PRKACB,PRKCB,RPS6KA2_x000D_
Amphetamine addiction - Homo sapiens (human)
CS789 (D1)
hsa05031	Amphetamine addiction - Homo sapiens (human)	15	69	8033	863	0.00566583	0.0496593	CACNA1C,CALM1,CALM3,CAMK2B,CREB3L1,FOS,GRIA1,GRIN1,GRIN3B,PPP1CA,PPP1R1B,PPP3CA,PPP3CB,PRKACB,STX1A_x000D_
IUFi001 (D2)
hsa05031	Amphetamine addiction - Homo sapiens (human)	14	69	8033	631	0.000790249	0.00910504	CALM1,CALM3,CAMK2B,GRIA1,GRIA2,GRIA4,GRIN1,HDAC2,PPP3CA,PPP3CB,PPP3R1,PRKACB,PRKCB,STX1A_x000D_
Growth hormone synthesis, secretion and action - Homo sapiens (human)
CS789 (D1)
hsa04935	Growth hormone synthesis, secretion and action - Homo sapiens (human)	22	119	8033	863	0.00748724	0.0618918	ADCY1,ADCY2,BCAR1,CACNA1C,CREB3L1,CREBBP,FOS,GNA11,IGFBP3,IRS1,IRS4,MAPK3,MAPK8,MAPK9,PIK3R1,PIK3R2,PRKACB,SHC1,SHC2,SHC3,SST,SSTR2_x000D_
IUFi001 (D2)
hsa04935	Growth hormone synthesis, secretion and action - Homo sapiens (human)	18	119	8033	631	0.00513	0.0318167	ADCY1,ADCY8,BCAR1,CREBBP,GNAQ,GRB2,HRAS,IGFBP3,MAPK10,MAPK9,PIK3R1,PIK3R3,PRKACB,PRKCB,SHC3,SST,SSTR1,SSTR2_x000D_

### Sheet: Upregulated Day 60 COs
Upregulated KEGGs Day 60 Cos
Steroid biosynthesis - Homo sapiens (human)
CS789 (D1)
keggid	kegg_name	sig_pw	n_pw	n_all	n_sig	p_hyper	q_hyper	genes_x000D_
hsa00100	Steroid biosynthesis - Homo sapiens (human)	10	20	8033	210	1.77187e-11	1.21373e-09	CYP51A1,DHCR24,DHCR7,EBP,FDFT1,LSS,MSMO1,NSDHL,SC5D,SQLE_x000D_
IUFi001 (D2)
hsa00100	Steroid biosynthesis - Homo sapiens (human)	6	20	8033	442	0.00053656	0.0138969	DHCR24,DHCR7,FDFT1,LIPA,MSMO1,SQLE_x000D_
Synaptic vesicle cycle - Homo sapiens (human)
CS789 (D1)
hsa00900	Terpenoid backbone biosynthesis - Homo sapiens (human)	6	22	8033	210	1.56229e-05	0.000608152	ACAT2,FDPS,HMGCR,HMGCS1,IDI1,MVD_x000D_
IUFi001 (D2)
hsa00900	Terpenoid backbone biosynthesis - Homo sapiens (human)	4	22	8033	442	0.0300432	0.180958	FDPS,HMGCR,HMGCS1,IDI1_x000D_
p53 signaling pathway - Homo sapiens (human)
CS789 (D1)
hsa04115	p53 signaling pathway - Homo sapiens (human)	10	73	8033	210	1.77563e-05	0.000608152	BBC3,CCNG1,CD82,CDKN1A,DDB2,GADD45A,RRM2B,SESN1,TNFRSF10B,ZMAT3_x000D_
IUFi001 (D2)
hsa04115	p53 signaling pathway - Homo sapiens (human)	13	73	8033	442	0.000147876	0.0054714	CCNB1,CCNB2,CCND1,CCND2,CD82,CDK1,CDK2,CHEK2,GADD45B,GTSE1,IGF1,RRM2,SESN3_x000D_
Antigen processing and presentation - Homo sapiens (human)
CS789 (D1)
hsa04612	Antigen processing and presentation - Homo sapiens (human)	7	78	8033	210	0.00414494	0.0946427	CALR,HLA-B,HLA-C,HLA-E,HSPA1A,HSPA5,HSPA6_x000D_
IUFi001 (D2)
hsa04612	Antigen processing and presentation - Homo sapiens (human)	12	78	8033	442	0.00104651	0.0193604	B2M,CALR,CANX,CTSL,HLA-E,HSPA1B,HSPA5,IFI30,LGMN,PDIA3,RFXANK,TAPBP_x000D_
Breast cancer - Homo sapiens (human)
CS789 (D1)
hsa05224	Breast cancer - Homo sapiens (human)	10	147	8033	210	0.0050809	0.0994406	CDKN1A,DDB2,DLL1,GADD45A,HES5,JAG1,KIT,NOTCH1,WNT7A,WNT7B_x000D_
IUFi001 (D2)
hsa05224	Breast cancer - Homo sapiens (human)	17	147	8033	442	0.00284886	0.0401042	CCND1,ERBB2,FZD2,GADD45B,HES1,HES5,HEY2,IGF1,NFKB2,NOTCH2,RPS6KB2,TCF7,WNT11,WNT3A,WNT5B,WNT7B,WNT8B_x000D_
Basal cell carcinoma - Homo sapiens (human)
CS789 (D1)
hsa05217	Basal cell carcinoma - Homo sapiens (human)	5	63	8033	210	0.0240139	0.352992	CDKN1A,DDB2,GADD45A,WNT7A,WNT7B_x000D_
IUFi001 (D2)
hsa05217	Basal cell carcinoma - Homo sapiens (human)	8	63	8033	442	0.0213743	0.153776	FZD2,GADD45B,TCF7,WNT11,WNT3A,WNT5B,WNT7B,WNT8B_x000D_
Carbon metabolism - Homo sapiens (human)
CS789 (D1)
hsa01200	Carbon metabolism - Homo sapiens (human)	7	117	8033	210	0.0333727	0.352992	ACAT2,ACSS2,ALDOC,GLDC,IDH1,SUCLG1,TKTL1_x000D_
IUFi001 (D2)
hsa01200	Carbon metabolism - Homo sapiens (human)	13	117	8033	442	0.0118063	0.102904	ACSS1,ACSS2,ALDOA,ALDOC,AMT,CAT,ENO3,MCEE,PDHB,PRPS1,SDHD,SDSL,SUCLG2_x000D_
Glyoxylate and dicarboxylate metabolism - Homo sapiens (human)
CS789 (D1)
hsa00630	Glyoxylate and dicarboxylate metabolism - Homo sapiens (human)	3	30	8033	210	0.0425959	0.372962	ACAT2,ACSS2,GLDC_x000D_
IUFi001 (D2)
hsa00630	Glyoxylate and dicarboxylate metabolism - Homo sapiens (human)	5	30	8033	442	0.0224708	0.157296	ACSS1,ACSS2,AMT,CAT,MCEE_x000D_
Fatty acid metabolism - Homo sapiens (human)
CS789 (D1)
hsa01212	Fatty acid metabolism - Homo sapiens (human)	4	57	8033	210	0.0612443	0.42822	ACAT2,ELOVL5,FADS2,SCD_x000D_
IUFi001 (D2)
hsa01212	Fatty acid metabolism - Homo sapiens (human)	7	57	8033	442	0.0357114	0.196793	ACAA2,ELOVL5,FADS1,FADS2,HADHB,HSD17B8,SCD_x000D_
